# Functional characterization of the thrombospondin-related paralogous proteins rhoptry discharge factor 1 and 2 unveils phenotypic plasticity in *Toxoplasma gondii* rhoptry exocytosis

**DOI:** 10.1101/2022.03.02.482699

**Authors:** Alessia Possenti, Manlio Di Cristina, Chiara Nicastro, Matteo Lunghi, Valeria Messina, Federica Piro, Lorenzo Tramontana, Simona Cherchi, Mario Falchi, Lucia Bertuccini, Furio Spano

## Abstract

To gain access to the intracellular cytoplasmic niche essential for their growth and replication, apicomplexan parasites such as *Toxoplasma gondii* rely on the timely secretion of two types of apical organelles named micronemes and rhoptries. Rhoptry proteins are key to host cell invasion and remodelling, however, the molecular mechanisms underlying the thight control of rhoptry discharge are poorly understood. Here, we report the identification and functional characterization of two novel *T. gondii* thrombospondin-related proteins implicated in rhoptry exocytosis. The two proteins, already annotated as MIC15 and MIC14, were renamed rhoptry discharge factor 1 (RDF1) and rhoptry discharge factor 2 (RDF2) and found to be exclusive of the Coccidia class of apicomplexan parasites. Furthermore, they were shown to have a paralogous relationship and share a C-terminal transmembrane domain followed by a short cytoplasmic tail. Immunofluorescence analysis of *T. gondii* tachyzoites revealed that RDF1 presents a diffuse cytoplasmic localization not reminiscent of any know subcellular compartment, whereas RDF2 was not detected. Using a conditional knockout approach, we demonstrated that RDF1 loss caused a marked growth defect. The lack of the protein did not affect parasite gliding motility, host cell attachment, replication and egress, whereas invasion was dramatically reduced. Notably, while RDF1 depletion did not result in altered microneme exocytosis, rhoptry discharge was found to be heavily impaired. Interestingly, rhoptry secretion was partially reversed by spontaneous upregulation of the *RDF2* gene in knockdown parasites grown under constant *RDF1* repression. Collectively, our results identify RDF1 and RDF2 as additional key players in the pathway controlling rhoptry discharge. Furthermore, this study unveils a new example of compensatory mechanism contributing to phenotypic plasticity in *T. gondii*.
