## Supplemental Table 1 for "Functional characterization of the thrombospondin-related paralogous proteins rhoptry discharge factor 1 and 2 unveils phenotypic plasticity in *Toxoplasma gondii* rhoptry exocytosis"

### Sheet: Table 2
Supplementary Table 1. List of oligonucleotide primers used in the study
Primer numerical code	Primer full name	Primer sequence (5' --> 3')a
P1	Ty-UP.F	CACTGAATGGTCAGAATGGTCAACGTG
P2	Ty-UP.R	CGAGCGGATCCTGGTTCGTGTGGAC
P3	Ty-DW.F	GTCCACACGAACCAGGATCCGCTCG
P4	Ty-DW.R	CCGAAGTGTGCGTTGCAGTTCGACGTC
P5	MIC14.N60.F	GGCGGATGACGTCATTCTGG
P6	MIC14.N60.R	CACGTTTCCTGTCCCACGTC
P7	MIC15.F1	GACTCAGGAGGTCTTTGCGAC
P8	MIC15.R2	CTGATTGGTTGCCGTCCACGT
P9	MIC14L.KOUP.F	TACAGGGCCCCTCAACAGTGACGGAACCATTGTCA
P10	MIC14L.KOUP.R	TGTAAAGCTTTAGGTGCATGCTACTGCACGGTG
P11	MIC14L.KODW.F	TACAACTAGTCCTCTACGTCACCTGCATCGATG
P12	MIC14L.KODW.R	TGTAGCGGCCGCACTAGCCGGTGTGACGACTTTGC
P13	MIC15cDNA.F	GGTGGCGGCCGCCACACCGCGCGATCTAGAACGCTCGTTC
P14	MIC15cDNA.R	AAGCTTAATTAATCATACCGTCTTGTCCCACACCTGGTTTC
P15	MIC15pro.F	GGTGGCGGCCGCATATCTCGGCGCGCCGTTTTTGTAGGGGTTTAGAGCAAGCTCTG
P16	MIC15pro.R	GAACGAGCGTTCTAGATCGCGCGGTGTG
P17	TUB-CAT.F	AAACGGCGCGCCGTCCGCGTTCGTGAAATTCTCTGATC
P18	TUB-CAT.R	GGTGGCGGCCGCTCTAGAACTAGTGGA
P19	MIC14.5UTR	CCCAGAACGGTATCTGCTGGCGGTATC
P20	MIC14.int2.R	CAAACTGGAGCCGAGGCCGTAACTTGTC
P21	MIC14L.UP.F	GACTAGGATCGACTCCGTCATGAGCTTG
P22	TUBpro.R	GACGCTACTGGGACTGCGAACAG
P23	SAG1UTR.F	GACAGCGTGCGAGAATGCACCACTTAC
P24	MIC14L.DW.R	CTTGTTCAGACATTACATTACCTGGATC
P25	MIC15UP.F2	CTTAAGCATTCGAAGTCACTCGTCAC
P26	MIC15.EX1.R	AGGCGTCCCAAATTCATCGAGGCTGG
P27	CAT1.F	GGATATATCAACGGTGGTATATCCAGTG
P28	TUB2.R	CGCGACGACCAGACACACCGGTTTATGC
P29	FW-Ty	CGCCGCAGAGGGTGAAGCGTTTTTCTGTGCGACCGGAAGCGAGGTCCACACGAACCAGGATCCGCTCGATTTCGGAAAGATCGATACCTCTTTGTCGGAGTCATCCTGCG
P30	RV-Ty	CGCAGGATGACTCCGACAAAGAGGTATCGATCTTTCCGAAATCGAGCGGATCCTGGTTCGTGTGGACCTCGCTTCCGGTCGCACAGAAAAACGCTTCACCCTCTGCGGCG
P31	TUB.pro.Bam.F	TACAGGATCCGTCCGCGTTCGTGAAATTCTCTGATC
P32	TUB.pro.R1	TACAGAATTCAAGAAAAAATGCCAACGAGTAGTTTTC
P33	MIC14.ATG.F	TACAGAATTCCCTTTTTCGACAAAATGGGGGCCCGCGCCGTGTGGTCAG
P34	MIC14.Xba.R	TGTATCTAGAGTAGCCTCTCGGCCGTCTGTC
P39	MIC15.RACE3.R	AAATAGGCACCTTCGGGAATCGC
P40	MIC15.RACE4.R	CACTAATCGCACAGATGGCGTGTA
P41	MIC14.F40	ATGCGGCCGGGACCGTATAAAGGAAG
P42	MIC14.R3	GCCTCACTCATATCTACTAGCACAC
P43	MIC14.RACE1.R	AGAGGAAGATGAGGGGATTTCGAC
P44	MIC15TET.5'arm.F	TACATGATATCCGTATGTGACTCTCTACACTCGATTGC
P45	MIC15TET.5'arm.R	TACATGGGCCCGTGGTGTCATTGGTCGTAACACTAAACG
P46	MIC15TET.3'arm.F	TACATACTAGTATTCTCGTCCATGGGGGTTCTGCGAG
P47	MIC15TET.3'arm.R	TACATCCGCGGCTCCGAACGGAAGCAGAACTCGCTG
P48	TRE.Bam.F	TACATGGATCCTAGAAGGACCCGGTACCGAGC
P49	TRE.Spe.R	TACATACTAGTAGATCTGGTTGAAGACAGACGAAAGC
P50	MIC15PCR.5F	TGGTACCGATGATCTCTGTGAGCGTC
P51	MIC15PCR.3R	AATCAGGACGCCTGGAGTACCCTAC
P52	TUB.pro.R	TTCCTGATCACTCCGCTGATCAGAG
P53	MIC15UP.F	GAGACACGAACGTTCGAGACAGCCAC
P54	MIC15.EX1.R	AAACTGCAGCGGCTTTCTCAGAGTGAC
P55	MIC15-SM-cmyc.F	TTGTGATTTGCCCCCTTTAGGTGTAACTTGTCAACTGCAGGGACGGGAATTCCCTAGGATGGAGCAAAAA
P56	MIC15-SM-cmyc.R	CCGTAGTCCACATATTCTTCTGCAAGGTGCTCGTACCCAAAACGTTACAACTTTTCTGCATATGTTGCAGATCCTCTTCGC
P57	MIC15.seq3.F	CGTGCGTAGTGTCCCTGTGTCATTG
P58	SM-cmyc.F	TCGTGAATCGTATCGAGCTGAAGGGC
P59	SM-cmyc.R	ATGAGCTTCTGTTCTGCGCCGC
P60	MIC15.3'CDS.F2	TACAGATATCTGGCTGTGGTCAAAAAGCGTGGATCC
P61	MIC15CDS-2HA.R	TGATTTAATTAATTACGCGTAGTCCGGCACGTCGTAATGGTACGCGTAGTCCGGCACGTC GTAAGGGTATACCGTCTTGTCCCACACCTGGTTTCC
P62	DHFR-3'UTR.F	TACATTAATTAACGGAAATACAGAAGCTGCCCG
P63	DHFR-3'UTR.R	TGTAGGGCCCCATCCTGCAAGTGCATAGAAGG
P64	MIC14.qPCR.F2	TTTCATCGAGACCGAGGTTG
P65	MIC14.qPCR.R2	TATCTGGTAGCCTCGACTTCTTCT
P66	MIC15.qPCR.F	TCCGCTTCTGCCACTTTCGGT
P67	MIC15.qPCR.R	TTGTTCGGGTACTGCGGCGG
P68	DGK2.F	GATCGGCCACAGGATCAAGTCG
P69	DGK2.R	TGACAAGTGTTCTGGCAGGCTAC
P70	MIC14.EX42.Not.F	CTGAAGCGCACTGCAAAAGTGAAG
P71	MIC14.EX43.Sph.R	CTCTTCCGATACAATATCATCGTCGTCATCG
P72	MIC14.F15	GATACTTGCACAGGGCATGGAGACG
P73	TUB.MIC14ATG.F	ATCAGAATTCCCTTTTTCGACAAAATGGGGGCCCGCGCCGTGTGGTCAG
P74	MIC14.Xba.R	ATCATCTAGAGTAGCCTCTCGGCCGTCTGTC
P75	MIC15.3PCR.F	AACGCTGCAGCTTGCCAGAGTATCG
aThe sequences of restriction sites are underlined

### Sheet: template Lebrun
Organism	In this study	Lab reference	Name	5' --> 3'
T. gondii		ML3129	Tgnd6CtgRNA_Fw	AAGTTGTTTTATGCGCTCTACTGTGGG
T. gondii		ML3130	Tgnd6CtgRNA_Rev	AAAACCCACAGTAGAGCGCATAAAACA
T. gondii		ML2958	Tgnd9CtgRNA_Fw	AAGTTGGAAACTCGGTCTCCTACCTG
T. gondii		ML2959	Tgnd9CtgRNA_Rev	AAAACAGGTAGGAGACCGAGTTTCCA
T. gondii		ML3040	Tgnd10CtgRNA_Fw	AAGTTGTTAATTTCAGAGTAATTTCCG
T. gondii		ML3041	Tgnd10CtgRNA_Rev	AAAACGGAAATTACTCTGAAATTAACA
T. gondii		ML2982	Tgnd6CtHa3_Fw	CAAGCGCTCGACCAAGTGGGGGGGCAGGAGGCCTACCCGTACGACGTCC
T. gondii		ML2983	Tgnd6CtHa3_Rev	TCCCGACGAAAGGACACGGCGCGAACTCACTCTAGAACTAGTGGATCCCC
T. gondii		ML2956	Tgnd9CtHa3_Fw	ACCCTACAGACTCGCTACGACTACTTTGCGACTTACCCGTACGACGTCC
T. gondii		ML2962	Tgnd9CtHa3_Rev	GCCGTCCGCTTGGCTCTTTTCAAGAGGAGGTCTAGAACTAGTGGATCCCC
T. gondii		ML3042	Tgnd10CtHa3_Fw	ATCTGCAGCACCTGGATGCGCCGGTGGAAAACCTACCCGTACGACGTCC
T. gondii		ML3043	Tgnd10CtHa3_Rev	GGCGCATCTGAACCTCACAGGTCCTTGCAGTCTAGAACTAGTGGATCCCC
T. gondii		ML2965	Tgnd9NtgRNA_Fw	AAGTTGCTTTTTCTGCTCCCTTTCGG
T. gondii		ML2966	Tgnd9NtgRNA_Rev	AAAACCGAAAGGGAGCAGAAAAAGCA
T. gondii		ML3173	Tgnd10NtgRNA_Fw	AAGTTGACGAAACATCGCGGGAACGTG
T. gondii		ML3174	Tgnd10NtgRNA_Rev	AAAACACGTTCCCGCGATGTTTCGTCA
T. gondii		ML2963	Tgnd9NtTetO_Fw	GTCTCTCTCCCGCCTTGCGTTCACCGTTCTTCAAGCTTCGCCAGGCTGTA
T. gondii		ML2964	Tgnd9NtTetO_Rev	CAGCGCAAGCAACACAGCCTGGTCTGCCATAGATCTGGTTGAAGACAGAC
T. gondii		ML3121	Tgnd10NtTetO_Fw	AGAGGGACGCTCCGAAGATAAGCCGACGCAAAGCTTCGCCAGGCTGTA
T. gondii		ML3122	Tgnd10NtTetO_Rev	GGCGCCACCCTTGCGCCAGCGACGAAACATAGATCTGGTTGAAGACAGAC
T. gondii	P4	ML1041	T7Sag4 promotorA	CGGATCATTTGAAAACATCGTGAGGCTGG
