## Supplemental Table 2 for "Functional characterization of the thrombospondin-related paralogous proteins rhoptry discharge factor 1 and 2 unveils phenotypic plasticity in *Toxoplasma gondii* rhoptry exocytosis"

### Sheet: Foglio1
Supplementary Table 2. List of antibodies used in the study
Antigen	Speciesa	Type	Name	Dilutionb		Reference
				WB	IFA
MIC2	mo	mAb	T34A11	1:2000	1:1000	(Achbarou et al, 1991)
MIC4	rb	polyclonal		1:2000	1:800	(Reiss et al., 2001)
MIC8	rb	polyclonal		1:4000	1:500	(Meissner et al., 2002)
GRA1	rb	polyclonal		1:50,000	1:200,000	(Tartarelli et al., 2020)
GRA1	mo	mAb	Tg17.43	1:2000	1:2000	(Sibley et al., 1995)
GRA7	rb	polyclonal		NU	1:2000	(Dunn et al., 2008)
ROP1	mo	mAb		NU	1:10	(Dogga et al., 2017)
ROP5	mo	mAb	T53E2	NU	1:2000	Gifted by Vern Carruthers
GAP45	rb	polyclonal		1:25,000	1:5000	(Dogga et al., 2017)
SAG1	mo	mAb	T41E5	NU	1:2000	(Couvreur et al., 1988)
MIC15	rb	polyclonal	MIC15Nt	1:4000	1:1000	This study
MIC15	rb	polyclonal	MIC15Ct	1:4000	NU	This study
MIC15	mo	mAb	22E6	NU	1:25	This study
MIC14	mo	polyclonal	T148	1:1000	NU	This study
c-myc epitope	rb	polyclonal		1:1000	1:200	Thermo Fisher Scientific PA1-981
Ty epitope	mo	mAb		1:2000	1:200	Thermo Fisher Scientific BB2
HA epitope	rb	polyclonal		1:1000	1:200	Invitrogen 71-5500
a Animal species in which the antibody was raised: mo, mouse; rb, rabbit.
bOperative antibody dilutions used in Western blot (WB) and immnunofluorescence analysis (IFA). NU, not used.
